# FinaleMe: Predicting DNA methylation by the fragmentation patterns of plasma cell-free DNA

**DOI:** 10.1101/2024.01.02.573710

**Authors:** Yaping Liu, Sarah C. Reed, Christopher Lo, Atish D. Choudhury, Heather A. Parsons, Daniel G. Stover, Gavin Ha, Gregory Gydush, Justin Rhoades, Denisse Rotem, Samuel Freeman, David Katz, Ravi Bandaru, Haizi Zheng, Hailu Fu, Viktor A. Adalsteinsson, Manolis Kellis

## Abstract

Analysis of DNA methylation in cell-free DNA (cfDNA) reveals clinically relevant biomarkers but requires specialized protocols and sufficient input material that limits its applicability. Millions of cfDNA samples have been profiled by genomic sequencing. To maximize the gene regulation information from the existing dataset, we developed FinaleMe, a non-homogeneous Hidden Markov Model (HMM), to predict DNA methylation of cfDNA and, therefore, tissues-of-origin directly from plasma whole-genome sequencing (WGS). We validated the performance with 80 pairs of deep and shallow-coverage WGS and whole-genome bisulfite sequencing (WGBS) data.
