## Supplementary Tables for "FinaleMe: Predicting DNA methylation by the fragmentation patterns of plasma cell-free DNA"

### Sheet: Supplementary Table 1
WGBS_library_id	WGS_library_id	patient_id	tumor_type	sample_name	WGS_bam_file	WGBS_bam_file
FC19311215	FC16207043	01115_248	Prostate	CRPC_248	1_FC16207043_H2MHNADXX.1.calmd.bam	5_FC19311215_CAAN5ANXX.5.aligned.duplicates_marked.bam
FC19311275	FC19269953	01115_264	Prostate	CRPC_264_7	1_FC19269953_H7LNNADXY.1.calmd.bam	7_FC19311275_CAAN5ANXX.7.aligned.duplicates_marked.bam
FC19311256	FC15884510	01115_372	Prostate	CRPC_372_4	2_FC15884510_H2V35ADXY.2.calmd.bam	6_FC19311256_CAAN5ANXX.6.aligned.duplicates_marked.bam
FC19311266	FC19308492	01115_372	Prostate	CRPC_372_11	1_FC19308492_H335TADXY.1.calmd.bam	7_FC19311266_CAAN5ANXX.7.aligned.duplicates_marked.bam
FC19311273	FC19311567	01115_372	Prostate	CRPC_372_12	2_FC19311567_H3NHGADXY.2.calmd.bam	7_FC19311273_CAAN5ANXX.7.aligned.duplicates_marked.bam
FC19311279	FC19667094	01115_372	Prostate	CRPC_372_13	2_FC19667094_H7LTVADXY.2.calmd.bam	7_FC19311279_CAAN5ANXX.7.aligned.duplicates_marked.bam
FC19311285	FC19270084	01115_372	Prostate	CRPC_372_8	2_FC19270084_HVTHFBCXX.2.calmd.bam	8_FC19311285_CAAN5ANXX.8.aligned.duplicates_marked.bam
FC19311212	FC16207506	01115_463	Prostate	CRPC_463.ctDNA	1_FC16207506_H5KNFADXX.1.calmd.bam	5_FC19311212_CAAN5ANXX.5.aligned.duplicates_marked.bam
FC19311237	FC15883310	01115_468	Prostate	CRPC_468.ctDNA	1_FC15883310_H5LFMADXX.1.calmd.bam	6_FC19311237_CAAN5ANXX.6.aligned.duplicates_marked.bam
FC19311238	FC15883357	01115_468	Prostate	CRPC_468.ctDNA_T2	1_FC15883357_H5LFMADXX.1.calmd.bam	6_FC19311238_CAAN5ANXX.6.aligned.duplicates_marked.bam
FC19311248	FC16207230	01115_468	Prostate	CRPC_468_1	1_FC16207230_H2HMLADXY.1.calmd.bam	6_FC19311248_CAAN5ANXX.6.aligned.duplicates_marked.bam
FC19311252	FC19307288	01115_468	Prostate	CRPC_468_2	2_FC19307288_H2W3CADXY.2.calmd.bam	1_FC19311252_HYJTWBCXY.1.aligned.duplicates_marked.bam
FC19311268	FC19308293	01115_525	Prostate	CRPC_525_6	2_FC19308293_H335TADXY.2.calmd.bam	7_FC19311268_CAAN5ANXX.7.aligned.duplicates_marked.bam
FC19311276	FC19269954	01115_525	Prostate	CRPC_525_5	1_FC19269954_H7LNNADXY.1.calmd.bam	7_FC19311276_CAAN5ANXX.7.aligned.duplicates_marked.bam
FC19311210	FC16207492	01115_531	Prostate	CRPC_531	1_FC16207492_H5KNFADXX.1.calmd.bam	5_FC19311210_CAAN5ANXX.5.aligned.duplicates_marked.bam
FC19311220	FC16207562	01115_531	Prostate	CRPC_531_1	1_FC16207562_H5KNFADXX.1.calmd.bam	5_FC19311220_CAAN5ANXX.5.aligned.duplicates_marked.bam
FC19311218	FC16207551	01115_557	Prostate	CRPC_1030_10	1_FC16207551_H5KNFADXX.1.calmd.bam	5_FC19311218_CAAN5ANXX.5.aligned.duplicates_marked.bam
FC19311219	FC16207560	01115_557	Prostate	CRPC_1030_6	1_FC16207560_H5KNFADXX.1.calmd.bam	5_FC19311219_CAAN5ANXX.5.aligned.duplicates_marked.bam
FC19311224	FC16207939	01115_557	Prostate	CRPC_1030_3	2_FC16207939_H5KNFADXX.2.calmd.bam	5_FC19311224_CAAN5ANXX.5.aligned.duplicates_marked.bam
FC19311225	FC16207945	01115_557	Prostate	CRPC_1030_13	2_FC16207945_H5KNFADXX.2.calmd.bam	5_FC19311225_CAAN5ANXX.5.aligned.duplicates_marked.bam
FC19311232	FC15883301	01115_557	Prostate	CRPC_1030	1_FC15883301_H5LFMADXX.1.calmd.bam	5_FC19311232_CAAN5ANXX.5.aligned.duplicates_marked.bam
FC19311233	FC15883302	01115_557	Prostate	CRPC_1030_5	1_FC15883302_H5LFMADXX.1.calmd.bam	6_FC19311233_CAAN5ANXX.6.aligned.duplicates_marked.bam
FC19311260	FC19307350	01115_557	Prostate	CRPC_1030_1	1_FC19307350_H2W3CADXY.1.calmd.bam	7_FC19311260_CAAN5ANXX.7.aligned.duplicates_marked.bam
FC19311265	FC19308491	01115_557	Prostate	CRPC_1030_9	1_FC19308491_H335TADXY.1.calmd.bam	7_FC19311265_CAAN5ANXX.7.aligned.duplicates_marked.bam
FC19311274	FC19269930	01115_557	Prostate	CRPC_1030_2	1_FC19269930_H7LNNADXY.1.calmd.bam	7_FC19311274_CAAN5ANXX.7.aligned.duplicates_marked.bam
FC19311282	FC19667126	01115_557	Prostate	CRPC_1030_11	2_FC19667126_H7LTVADXY.2.calmd.bam	8_FC19311282_CAAN5ANXX.8.aligned.duplicates_marked.bam
FC19311264	FC19308489	01115_606	Prostate	CRPC_1035_1	1_FC19308489_H335TADXY.1.calmd.bam	7_FC19311264_CAAN5ANXX.7.aligned.duplicates_marked.bam
FC19311281	FC19270056	01115_661	Prostate	CRPC_1037_2	2_FC19270056_HVTHFBCXX.2.calmd.bam	8_FC19311281_CAAN5ANXX.8.aligned.duplicates_marked.bam
FC19311239	FC15883581	09204_1054	HER2+	MBC_1216_2	1_FC15883581_H2H7LADXY.1.calmd.bam	6_FC19311239_CAAN5ANXX.6.aligned.duplicates_marked.bam
FC19311267	FC19308494	09204_1054	HER2+	MBC_1216_1	1_FC19308494_H335TADXY.1.calmd.bam	7_FC19311267_CAAN5ANXX.7.aligned.duplicates_marked.bam
FC19311247	FC19307278	09204_1056	HER2+	MBC_1217_2	1_FC19307278_H2W3CADXY.1.calmd.bam	6_FC19311247_CAAN5ANXX.6.aligned.duplicates_marked.bam
FC19311249	FC15883600	09204_1071	HER2+	MBC_1226	1_FC15883600_H2H7LADXY.1.calmd.bam	6_FC19311249_CAAN5ANXX.6.aligned.duplicates_marked.bam
FC19311278	FC19667090	09204_189	TNBC	MBC_1266	2_FC19667090_H7LTVADXY.2.calmd.bam	7_FC19311278_CAAN5ANXX.7.aligned.duplicates_marked.bam
FC19311235	FC15884285	09204_429	TNBC	MBC_1296_3	2_FC15884285_H5LH2ADXX.2.calmd.bam	6_FC19311235_CAAN5ANXX.6.aligned.duplicates_marked.bam
FC19311236	FC15884338	09204_557	TNBC	MBC_1308_4	2_FC15884338_H5LH2ADXX.2.calmd.bam	6_FC19311236_CAAN5ANXX.6.aligned.duplicates_marked.bam
FC19311286	FC19270114	09204_622	TNBC	MBC_1321	2_FC19270114_HVTHFBCXX.2.calmd.bam	8_FC19311286_CAAN5ANXX.8.aligned.duplicates_marked.bam
FC19311250	FC15883664	09204_732	HER2+	MBC_1333_2	1_FC15883664_H2H7LADXY.1.calmd.bam	6_FC19311250_CAAN5ANXX.6.aligned.duplicates_marked.bam
FC19311262	FC19308672	09204_826	HER2+	MBC_1352_2	1_FC19308672_H2LMNADXY.1.calmd.bam	7_FC19311262_CAAN5ANXX.7.aligned.duplicates_marked.bam
FC19311234	FC15884277	09204_997	HER2+	MBC_1401_1	2_FC15884277_H5LH2ADXX.2.calmd.bam	6_FC19311234_CAAN5ANXX.6.aligned.duplicates_marked.bam
FC19311277	FC19269969	12024_17	TNBC	MBC_12024_17	1_FC19269969_H7LNNADXY.1.calmd.bam	7_FC19311277_CAAN5ANXX.7.aligned.duplicates_marked.bam
FC19311245	FC16207202	12431_24	TNBC	MBC_1410_1	1_FC16207202_H2HMLADXY.1.calmd.bam	6_FC19311245_CAAN5ANXX.6.aligned.duplicates_marked.bam
FC19311228	FC15884140	12431_27	TNBC	MBC_1413_2	1_FC15884140_H5LH2ADXX.1.calmd.bam	5_FC19311228_CAAN5ANXX.5.aligned.duplicates_marked.bam
FC19311229	FC15884141	12431_27	TNBC	MBC_1413_6	1_FC15884141_H5LH2ADXX.1.calmd.bam	5_FC19311229_CAAN5ANXX.5.aligned.duplicates_marked.bam
FC19311230	FC15884142	12431_27	TNBC	MBC_1413_3	1_FC15884142_H5LH2ADXX.1.calmd.bam	5_FC19311230_CAAN5ANXX.5.aligned.duplicates_marked.bam
FC19311231	FC15884143	12431_27	TNBC	MBC_1413_8	1_FC15884143_H5LH2ADXX.1.calmd.bam	5_FC19311231_CAAN5ANXX.5.aligned.duplicates_marked.bam
FC19311240	FC16207749	12431_27	TNBC	MBC_1413_4	2_FC16207749_H5LFMADXX.2.calmd.bam	6_FC19311240_CAAN5ANXX.6.aligned.duplicates_marked.bam
FC19311241	FC16207750	12431_27	TNBC	MBC_1413_7	2_FC16207750_H5LFMADXX.2.calmd.bam	6_FC19311241_CAAN5ANXX.6.aligned.duplicates_marked.bam
FC19311242	FC16207751	12431_27	TNBC	MBC_1413_5	2_FC16207751_H5LFMADXX.2.calmd.bam	6_FC19311242_CAAN5ANXX.6.aligned.duplicates_marked.bam
FC19311243	FC16207752	12431_27	TNBC	MBC_1413_9	2_FC16207752_H5LFMADXX.2.calmd.bam	6_FC19311243_CAAN5ANXX.6.aligned.duplicates_marked.bam
FC19311244	FC16207753	12431_27	TNBC	MBC_1413_1	2_FC16207753_H5LFMADXX.2.calmd.bam	6_FC19311244_CAAN5ANXX.6.aligned.duplicates_marked.bam
FC19311251	FC19308621	13449_44	Prostate	CRPC_1431_1	1_FC19308621_H2LMNADXY.1.calmd.bam	6_FC19311251_CAAN5ANXX.6.aligned.duplicates_marked.bam
FC19311209	FC16207484	14230_1	Prostate	CRPC_1447_2	1_FC16207484_H5KNFADXX.1.calmd.bam	1_FC19311209_HYJTWBCXY.1.aligned.duplicates_marked.bam
FC19311211	FC19307273	14230_1	Prostate	CRPC_1447_5	1_FC19307273_H2W3CADXY.1.calmd.bam	5_FC19311211_CAAN5ANXX.5.aligned.duplicates_marked.bam
FC19311213	FC16207007	14230_1	Prostate	CRPC_1447_1	1_FC16207007_H2MHNADXX.1.calmd.bam	5_FC19311213_CAAN5ANXX.5.aligned.duplicates_marked.bam
FC19311214	FC16207019	14230_1	Prostate	CRPC_1447	1_FC16207019_H2MHNADXX.1.calmd.bam	5_FC19311214_CAAN5ANXX.5.aligned.duplicates_marked.bam
FC19311227	FC15884254	14230_1	Prostate	CRPC_1447_6	2_FC15884254_H5LH2ADXX.2.calmd.bam	5_FC19311227_CAAN5ANXX.5.aligned.duplicates_marked.bam
FC19311223	FC16207926	14230_14	Prostate	CRPC_1451_6	2_FC16207926_H5KNFADXX.2.calmd.bam	5_FC19311223_CAAN5ANXX.5.aligned.duplicates_marked.bam
FC19311259	FC19307346	14230_14	Prostate	CRPC_1451_9	2_FC19307346_H2W3CADXY.2.calmd.bam	7_FC19311259_CAAN5ANXX.7.aligned.duplicates_marked.bam
FC19311263	FC19308684	14230_14	Prostate	CRPC_1451_11	1_FC19308684_H2LMNADXY.1.calmd.bam	7_FC19311263_CAAN5ANXX.7.aligned.duplicates_marked.bam
FC19311280	FC19667102	14230_14	Prostate	CRPC_1451_10	2_FC19667102_H7LTVADXY.2.calmd.bam	7_FC19311280_CAAN5ANXX.7.aligned.duplicates_marked.bam
FC19311283	FC19270080	14230_14	Prostate	CRPC_1451_4	2_FC19270080_HVTHFBCXX.2.calmd.bam	8_FC19311283_CAAN5ANXX.8.aligned.duplicates_marked.bam
FC19311257	FC19307317	14230_20	Prostate	CRPC_1456_2	1_FC19307317_H2W3CADXY.1.calmd.bam	7_FC19311257_CAAN5ANXX.7.aligned.duplicates_marked.bam
FC19311221	FC16207563	BCTC_28	Prostate	CRPC_1472_1	1_FC16207563_H5KNFADXX.1.calmd.bam	5_FC19311221_CAAN5ANXX.5.aligned.duplicates_marked.bam
FC19311271	FC19269934	GC1609_972	Prostate	CRPC_1487	1_FC19269934_H7LNNADXY.1.calmd.bam	7_FC19311271_CAAN5ANXX.7.aligned.duplicates_marked.bam
FC19311272	FC19269935	GC1609_985	Prostate	CRPC_1488	1_FC19269935_H7LNNADXY.1.calmd.bam	7_FC19311272_CAAN5ANXX.7.aligned.duplicates_marked.bam
FC19311293	FC19269440	HD_38	healthy donor	HD_38	2_FC19269440_H5TNFBCXY.2.calmd.bam	8_FC19311293_CAAN5ANXX.8.aligned.duplicates_marked.bam
FC19311294	FC19269441	HD_39	healthy donor	HD_39	2_FC19269441_H5TNFBCXY.2.calmd.bam	8_FC19311294_CAAN5ANXX.8.aligned.duplicates_marked.bam
FC19311295	FC19269442	HD_40	healthy donor	HD_40	2_FC19269442_H5TNFBCXY.2.calmd.bam	8_FC19311295_CAAN5ANXX.8.aligned.duplicates_marked.bam
FC19311296	FC19269443	HD_41	healthy donor	HD_41	2_FC19269443_H5TNFBCXY.2.calmd.bam	8_FC19311296_CAAN5ANXX.8.aligned.duplicates_marked.bam
FC19311297	FC19269444	HD_42	healthy donor	HD_42	2_FC19269444_H5TNFBCXY.2.calmd.bam	8_FC19311297_CAAN5ANXX.8.aligned.duplicates_marked.bam
FC19311298	FC19269447	HD_45	healthy donor	HD_45	2_FC19269447_H5TNFBCXY.2.calmd.bam	8_FC19311298_CAAN5ANXX.8.aligned.duplicates_marked.bam
FC19311299	FC19269448	HD_46	healthy donor	HD_46	2_FC19269448_H5TNFBCXY.2.calmd.bam	8_FC19311299_CAAN5ANXX.8.aligned.duplicates_marked.bam
FC19311246	FC16207225	HD12	healthy donor	HD12	1_FC16207225_H2HMLADXY.1.calmd.bam	6_FC19311246_CAAN5ANXX.6.aligned.duplicates_marked.bam
FC19311217	FC16207542	HD2	healthy donor	HD2	1_FC16207542_H5KNFADXX.1.calmd.bam	5_FC19311217_CAAN5ANXX.5.aligned.duplicates_marked.bam
FC15883737	FC15884504	HD28	healthy donor	HD28	2_FC15884504_H2V35ADXY.2.calmd.bam	2_WGBS_FC15883737_H7MC7ADXY.2.aligned.duplicates_marked.bam
FC19311255	FC15884505	HD29	healthy donor	HD29	2_FC15884505_H2V35ADXY.2.calmd.bam	6_FC19311255_CAAN5ANXX.6.aligned.duplicates_marked.bam
FC15883744	FC15884506	HD30	healthy donor	HD30	2_FC15884506_H2V35ADXY.2.calmd.bam	2_WGBS_FC15883744_H7MC7ADXY.2.aligned.duplicates_marked.bam
FC19311298	FC19269447	HD_45.deep	healthy donor	HD_45.deep	HD_45.WGS.calmd.bam	HD_45.WGBS.markDuplicates.bam
FC19311299	FC19269448	HD_46.deep	healthy donor	HD_46.deep	HD_46.WGS.calmd.bam	HD_46.WGBS.markDuplicates.bam
FC19311214	FC16207019	14230_1.deep	healthy donor	14230_1.deep	14230_1.WGS.calmd.bam	14230_1.WGBS.markDuplicates.bam

### Sheet: Supplementary Table 2
WGS_library_id	batch_number	flowcell
FC16207043	0	H2MHNADXX151023
FC16207007	0	H2MHNADXX151023
FC16207019	0	H2MHNADXX151023
FC19269953	18	H7LNNADXY160722
FC19269954	18	H7LNNADXY160722
FC19269930	18	H7LNNADXY160722
FC19269969	18	H7LNNADXY160722
FC19269934	18	H7LNNADXY160722
FC19269935	18	H7LNNADXY160722
FC15884510	10	H2V35ADXY160309
FC15884504	10	H2V35ADXY160309
FC15884505	10	H2V35ADXY160309
FC15884506	10	H2V35ADXY160309
FC19308492	14	H335TADXY160529
FC19308491	14	H335TADXY160529
FC19308489	14	H335TADXY160529
FC19308494	14	H335TADXY160529
FC19311567	16	H3NHGADXY160629
FC19667094	19	H7LTVADXY160813
FC19667126	19	H7LTVADXY160813
FC19667090	19	H7LTVADXY160813
FC19667102	19	H7LTVADXY160813
FC19270084	20	HVTHFBCXX160909
FC19270056	20	HVTHFBCXX160909
FC19270114	20	HVTHFBCXX160909
FC19270080	20	HVTHFBCXX160909
FC16207506	4	H5KNFADXX151207
FC16207484	4	H5KNFADXX151207
FC16207926	4	H5KNFADXX151207
FC15883310	6	H5LFMADXX160116
FC15883357	6	H5LFMADXX160116
FC15883301	6	H5LFMADXX160116
FC15883302	6	H5LFMADXX160116
FC16207230	8	H2HMLADXY160130
FC16207202	8	H2HMLADXY160130
FC16207225	8	H2HMLADXY160130
FC19307288	12	H2W3CADXY160421
FC19307350	12	H2W3CADXY160421
FC19307278	12	H2W3CADXY160421
FC19307273	12	H2W3CADXY160421
FC19307346	12	H2W3CADXY160421
FC19307317	12	H2W3CADXY160421
FC19308293	15	H335TADXY160529
FC16207492	11	H5KNFADXX151207
FC16207562	1	H5KNFADXX151207
FC16207551	1	H5KNFADXX151207
FC16207560	1	H5KNFADXX151207
FC16207563	1	H5KNFADXX151207
FC16207939	2	H5KNFADXX151207
FC16207945	2	H5KNFADXX151207
FC15883581	22	H2H7LADXY160205
FC15883600	9	H2H7LADXY160205
FC15883664	9	H2H7LADXY160205
FC15884285	5	H5LH2ADXX151213
FC15884338	5	H5LH2ADXX151213
FC15884277	5	H5LH2ADXX151213
FC15884254	5	H5LH2ADXX151213
FC19308672	13	H2LMNADXY160515
FC19308621	13	H2LMNADXY160515
FC19308684	13	H2LMNADXY160515
FC15884140	3	H5LH2ADXX151213
FC15884141	3	H5LH2ADXX151213
FC15884142	3	H5LH2ADXX151213
FC15884143	3	H5LH2ADXX151213
FC16207749	7	H5LFMADXX160116
FC16207750	7	H5LFMADXX160116
FC16207751	7	H5LFMADXX160116
FC16207752	7	H5LFMADXX160116
FC16207753	7	H5LFMADXX160116
FC19269440	21	H5TNFBCXY161213
FC19269441	21	H5TNFBCXY161213
FC19269442	21	H5TNFBCXY161213
FC19269443	21	H5TNFBCXY161213
FC19269444	21	H5TNFBCXY161213
FC19269447	21	H5TNFBCXY161213
FC19269448	21	H5TNFBCXY161213
FC16207542	17	H5KNFADXX151207

### Sheet: Supplementary Table 3
WGBS_library_id	WGBS_batch_number	WGBS_flowcell
FC19311215	3	CAAN5ANXX161213
FC19311212	3	CAAN5ANXX161213
FC19311210	3	CAAN5ANXX161213
FC19311220	3	CAAN5ANXX161213
FC19311218	3	CAAN5ANXX161213
FC19311219	3	CAAN5ANXX161213
FC19311224	3	CAAN5ANXX161213
FC19311225	3	CAAN5ANXX161213
FC19311209	3	HYJTWBCXY180116
FC19311211	3	CAAN5ANXX161213
FC19311213	3	CAAN5ANXX161213
FC19311214	3	CAAN5ANXX161213
FC19311223	3	CAAN5ANXX161213
FC19311221	3	CAAN5ANXX161213
FC19311217	3	CAAN5ANXX161213
FC19311275	1	CAAN5ANXX161213
FC19311256	1	CAAN5ANXX161213
FC19311266	1	CAAN5ANXX161213
FC19311273	1	CAAN5ANXX161213
FC19311279	1	CAAN5ANXX161213
FC19311285	1	CAAN5ANXX161213
FC19311237	1	CAAN5ANXX161213
FC19311238	1	CAAN5ANXX161213
FC19311248	1	CAAN5ANXX161213
FC19311252	1	HYJTWBCXY180116
FC19311268	1	CAAN5ANXX161213
FC19311276	1	CAAN5ANXX161213
FC19311232	1	CAAN5ANXX161213
FC19311233	1	CAAN5ANXX161213
FC19311260	1	CAAN5ANXX161213
FC19311265	1	CAAN5ANXX161213
FC19311274	1	CAAN5ANXX161213
FC19311282	1	CAAN5ANXX161213
FC19311264	1	CAAN5ANXX161213
FC19311281	1	CAAN5ANXX161213
FC19311239	1	CAAN5ANXX161213
FC19311286	1	CAAN5ANXX161213
FC19311250	1	CAAN5ANXX161213
FC19311262	1	CAAN5ANXX161213
FC19311234	1	CAAN5ANXX161213
FC19311277	1	CAAN5ANXX161213
FC19311245	1	CAAN5ANXX161213
FC19311228	1	CAAN5ANXX161213
FC19311229	1	CAAN5ANXX161213
FC19311230	1	CAAN5ANXX161213
FC19311231	1	CAAN5ANXX161213
FC19311240	1	CAAN5ANXX161213
FC19311241	1	CAAN5ANXX161213
FC19311242	1	CAAN5ANXX161213
FC19311243	1	CAAN5ANXX161213
FC19311244	1	CAAN5ANXX161213
FC19311251	1	CAAN5ANXX161213
FC19311227	1	CAAN5ANXX161213
FC19311259	1	CAAN5ANXX161213
FC19311263	1	CAAN5ANXX161213
FC19311280	1	CAAN5ANXX161213
FC19311283	1	CAAN5ANXX161213
FC19311257	1	CAAN5ANXX161213
FC19311271	1	CAAN5ANXX161213
FC19311272	1	CAAN5ANXX161213
FC19311246	1	CAAN5ANXX161213
FC19311255	1	CAAN5ANXX161213
FC19311267	4	CAAN5ANXX161213
FC19311247	4	CAAN5ANXX161213
FC19311249	4	CAAN5ANXX161213
FC19311278	4	CAAN5ANXX161213
FC19311235	4	CAAN5ANXX161213
FC19311236	4	CAAN5ANXX161213
FC19311293	2	CAAN5ANXX161213
FC19311294	2	CAAN5ANXX161213
FC19311295	2	CAAN5ANXX161213
FC19311296	2	CAAN5ANXX161213
FC19311297	2	CAAN5ANXX161213
FC19311298	2	CAAN5ANXX161213
FC19311299	2	CAAN5ANXX161213
FC15883737	0	H7MC7ADXY160722
FC15883744	0	H7MC7ADXY160722
